# Whole-genome sequencing in Galicia reveals male-biased pre-Islamic North African ancestry, subtle population structure, and micro-geographic patterns of disease risk

**DOI:** 10.1101/2025.06.27.662083

**Authors:** Jacobo Pardo-Seco, Alba Camino-Mera, Xabier Bello, Alberto Gómez-Carballa, Lúa Castelo-Martínez, Conrado Martinez-Cadenas, Federico Martinón-Torres, Antonio Salas, the GALOMICS Working Group

## Abstract

Galicia, located at the westernmost edge of Europe, has been reported to exhibit distinctive genetic traits compared to other Iberian populations. We present the first whole-genome sequencing (WGS) study of a Galician population (GALOMICS [GAL]; *n* = 91, 17.2 million variants; https://galomica.genpob.eu/), assessing its genetic variability in comparison with WGS data from other Spanish regions and continental populations (*n* = 1,078). Contrary to recent claims of extreme genetic stratification, the population structure of Galicia aligns with broader Iberian patterns, with one dominant cluster homogeneously distributed and four minor, more localized clusters. Genome-wide analyses of the Spanish National DNA Bank dataset (NDNAB; *n* = 453) support these findings, identifying only three Galician clusters, again with one overwhelmingly predominant. Phylogenetic analyses challenge earlier interpretations that placed Galicians at the deepest Iberian genetic node; instead, Galician clusters form terminal branches, suggesting recent diversification. Analysis of runs of homozygosity indicates slightly higher inbreeding compared to other European populations, primarily driven by the ‘Porto do Son’ cluster, which raises the regional average. We identified a significant North African/Middle Eastern autosomal ancestry component (13.5%–16.5%), despite its distance from historically Arab-influenced regions. Genomic analyses point to an admixture event ca. 620–670 CE that introduced North African/Middle Eastern ancestry into a largely European gene pool. The signal, likely stemming from trans-Mediterranean contacts predating the 711 CE Islamic incursion and well before the *Reconquista*, shows a subtle South-to-North decline, suggesting a southern entry route. Y-chromosome (21.2%) and mitochondrial DNA (1.1%) analyses indicate a male-biased influx, pointing to a predominantly paternal contribution. This observation calls for a reevaluation of the commonly held assumption that Islamic rule alone accounts for North African ancestry in Iberia. Analysis of polygenic risk scores for common diseases (including breast and ovarian cancer, Alzheimer’s, schizophrenia, and type 2 diabetes) reveals distinct micro-geographical patterns of disease risk in the region, stratified by genetic clusters. These insights highlight the importance of further research into implications for public health policy.
