## Supplementary material for "Whole-genome sequencing in Galicia reveals male-biased pre-Islamic North African ancestry, subtle population structure, and micro-geographic patterns of disease risk": Table S1

### Sheet: Tablle S1
Table S1. Top candidate variants identified in the single-point association test comparing GAL vs. IBS, along with corresponding values from the same test comparing GAL vs. a merged European dataset.
GAL vs. IBS (λ = 1.01; n = 208)											Europe (λ = 1.18; n = 494)
SNP	Chr	Position	A1 (minor)	Freq. GAL	Freq. IBS	A2 (major)	P-value	OR	Consequence	Gene Name	P-value
1_144102949_T_A	1	144102949	A	0.69	0.1	T	5.9e-33	19.8	intergenic,intergenic	-	-
1_2363813_A_T	1	2363813	A	0.32	0.08	T	1.6e-09	5.69	upstream,intronic	AL513477.2,MORN1	9.4e-21
1_89494922_C_G	1	89494922	C	0.04	0.3	G	1.0e-10	0.1	intergenic	-	-
rs200343324	1	198249805	A	0.04	0.27	G	2.4e-09	0.12	regulatory,intronic,regulatory,intronic	NEK7,NEK7	4.2e-10
rs61772963	1	56655269	C	0.1	0.46	T	8.1e-15	0.13	intronic	PRKAA2	1.2e-17
rs6665849	1	4064377	C	0.05	0.56	G	5.2e-26	0.04	intergenic	-	1.0e-36
2_130484627_C_G	2	130484627	C	0.14	0.72	G	1.5e-29	0.06	intronic	POTEI	-
2_3180664_T_C	2	3180664	T	0.46	0.14	C	5.8e-12	5.26	regulatory,intergenic	-	5.3e-22
rs10170393	2	239816536	T	0.69	0.23	C	1.1e-19	7.3	intergenic	-	1.2e-31
rs138695040	2	179015745	T	0.15	0.64	C	4.6e-23	0.1	intronic	CCDC141	-
rs142039809	2	219932051	G	0.05	0.37	A	3.2e-14	0.08	intergenic,intergenic	-	2.6e-15
rs149571956	2	129417132	T	0.06	0.32	C	3.3e-10	0.12	intergenic	-	8.4e-12
rs370737498	2	4795849	A	0.14	0.48	G	5.1e-12	0.18	intergenic	-	2.2e-16
rs4524137	2	104421917	G	0.06	0.4	A	3.3e-14	0.1	intergenic	-	6.9e-11
rs60538359	2	95932640	C	0.31	0.07	T	1.1e-09	5.64	intronic	ANKRD36C	9.3e-17
rs7606407	2	11001904	C	0.23	0.62	T	4.5e-14	0.18	intergenic	-	1.6e-22
rs142649265	3	75696933	A	0.33	0.07	T	1.5e-11	7.14	intronic	ZNF717	1.5e-19
rs201434332	3	145257213	G	0.05	0.37	A	3.6e-13	0.1	intergenic	-	9.0e-17
rs201978280	3	129764761	A	0.35	0.1	G	6.6e-09	4.65	intronic	TMCC1	-
rs2684981	3	125763768	T	0.06	0.74	G	3.6e-42	0.02	upstream,upstream	AC092902.4,AC092902.5	2.5e-70
rs7648254	3	21295903	G	0.57	0.22	A	1.5e-12	4.66	intergenic	-	8.6e-13
rs9290991	3	103562387	C	0.11	0.41	T	1.2e-10	0.18	intergenic	-	-
rs10008678	4	18177406	G	0.26	0.65	T	1.6e-14	0.18	intergenic	-	-
rs12108453	4	23615004	C	0.13	0.44	T	4.1e-11	0.18	regulatory,intronic	AC093607.1	2.6e-09
rs6846805	4	90232602	C	0.16	0.5	G	1.5e-11	0.2	intronic	CCSER1	1.1e-13
rs7661084	4	93884649	C	0.09	0.34	G	9.1e-09	0.19	intergenic	-	1.9e-11
rs200113938	5	165438859	A	0.13	0.52	G	3.1e-15	0.14	intronic	AC008415.1	5.2e-18
rs200420417	5	93216801	C	0.06	0.33	T	2.7e-11	0.12	intergenic,intergenic	-	1.0e-12
rs201381784	5	787767	A	0.06	0.29	C	5.1e-09	0.15	intergenic	-	-
rs376568988	5	145151683	C	0.05	0.35	T	8.9e-12	0.11	intergenic	-	5.0e-11
rs9686579	5	99456707	A	0.08	0.39	G	1.3e-11	0.14	intergenic	-	1.2e-11
6_157311603_C_A	6	157311603	A	0.69	0.16	C	9.5e-26	11.86	regulatory,intronic	TMEM242	4.9e-55
rs144135623	6	65619816	T	0.11	0.53	C	3.9e-18	0.11	intronic	EYS	2.4e-20
rs10231281	7	81443380	G	0.06	0.39	A	1.2e-13	0.1	intergenic	-	-
rs200001356	7	65118555	G	0.05	0.29	A	1.2e-09	0.13	intergenic,intergenic	-	9.0e-14
rs202201613	7	50901997	C	0.05	0.28	T	8.1e-09	0.14	intronic	AC004830.1	6.1e-12
rs62465619	7	101368906	T	0.09	0.6	C	2.3e-25	0.07	intronic	COL26A1	9.5e-29
8_74948006_G_C	8	74948006	G	0.07	0.33	C	1.5e-09	0.16	intergenic	-	2.6e-10
9_62720847_A_G	9	62720847	A	0.08	0.4	G	5.6e-13	0.12	intergenic	-	-
rs200885057	9	66724797	T	0.09	0.38	C	1.8e-10	0.16	regulatory,downstream,noncoding_change	ATP5F1AP10,SDR42E1P4	9.5e-11
rs62545123	9	28760930	G	0.12	0.41	A	4.8e-10	0.21	intergenic	-	2.2e-13
rs62545124	9	28760932	G	0.12	0.41	A	5.6e-10	0.21	intergenic	-	2.8e-13
rs777681	9	126951328	A	0.26	0.66	G	4.0e-15	0.17	intronic	RALGPS1	4.9e-27
10_38959174_T_C	10	38959174	T	0.35	0.09	C	2.3e-10	5.62	intergenic	-	6.9e-20
10_70188446_T_A	10	70188446	T	0.08	0.36	A	1.5e-10	0.16	intergenic,intergenic	-	1.3e-13
rs11146238	10	132191439	C	0.49	0.18	T	4.2e-10	4.21	intronic	DPYSL4	-
rs12221445	10	41858848	G	0.15	0.43	A	7.6e-09	0.24	intergenic	-	2.7e-11
rs2664648	10	49845788	T	0.05	0.29	C	1.7e-09	0.13	regulatory,intronic	PARG	4.0e-10
11_54347680_G_A	11	54347680	A	0.74	0.19	G	3.3e-27	12.26	intergenic	-	-
11_54347682_A_G	11	54347682	A	0.07	0.37	G	3.2e-12	0.12	intergenic	-	-
rs11493488	11	4171069	C	0.07	0.43	T	4.8e-15	0.1	intergenic	-	6.1e-21
rs55995506|rs12799373	11	25168729	G	0.05	0.39	T	1.7e-14	0.08	intergenic,intergenic	-	-
12_38965756_C_T	12	38965756	C	0.07	0.33	T	4.4e-10	0.14	intergenic	-	5.0e-12
12_38991662_G_A	12	38991662	G	0.09	0.34	A	7.9e-09	0.19	downstream	AC018448.2	1.4e-11
rs4996068	12	113944116	G	0.43	0.08	T	6.4e-15	8.47	intronic,intronic	RBM19,RBM19	-
rs67324531	12	29253188	C	0.27	0.06	T	7.8e-09	6.37	intronic	FAR2	-
rs71456061	12	71123889	G	0.05	0.47	A	1.7e-19	0.06	downstream	TSPAN8	1.0e-17
rs7297227|rs71436872	12	22774647	G	0.83	0.16	T	1.4e-39	26.52	intronic,intronic	AC084816.1,AC084816.1	1.2e-78
rs76651998	12	95622428	C	0.06	0.31	T	4.0e-10	0.14	intronic,downstream	PGAM1P5,RF00019	1.8e-14
rs78585187	12	95622426	G	0.06	0.31	A	5.5e-10	0.14	downstream,intronic	RF00019,PGAM1P5	2.8e-14
rs7328016	13	44603277	A	0.05	0.27	T	4.9e-09	0.13	intergenic,intergenic	-	-
rs9507565	13	18518955	G	0.09	0.39	A	2.5e-11	0.15	intergenic	-	5.0e-17
rs4901718	14	56667783	T	0.11	0.39	C	2.7e-10	0.18	intronic	AL161757.5	8.1e-12
rs8013327	14	42275682	A	0.07	0.4	G	4.9e-13	0.12	intergenic	-	1.2e-11
rs35554403	15	31458141	G	0.07	0.36	A	2.9e-12	0.13	upstream	AC104759.1	1.8e-12
rs367899688	15	21010798	G	0.06	0.28	A	6.2e-09	0.15	regulatory,downstream,downstream,upstream,downstream	IGHD2OR15-2B,IGHD3OR15-3B,IGHD5OR15-5B,IGHD4OR15-4B	-
16_29531812_C_G	16	29531812	C	0.09	0.35	G	1.2e-09	0.18	intronic	SMG1P2	-
rs200900371|rs9936818	16	31333583	T	0.74	0.24	A	3.0e-23	9.43	regulatory,downstream,regulatory,downstream	ITGAM,ITGAM	1.2e-44
rs56070816	16	7567093	A	0.37	0.12	C	5.3e-09	4.29	intronic	RBFOX1	3.3e-12
rs56179545	16	7567085	G	0.4	0.13	A	4.3e-10	4.62	intronic	RBFOX1	4.9e-14
rs7405183	16	69973069	T	0.07	0.34	C	1.1e-10	0.14	regulatory,upstream,downstream,downstream	AC026468.1,PDXDC2P-NPIPB14P,NPIPB14P	3.0e-11
rs76612777	16	23875781	A	0.8	0.24	G	8.5e-27	12.62	intronic	PRKCB	-
rs11655874	17	236134	G	0.07	0.32	A	5.0e-10	0.15	intronic,intronic	RPH3AL,RPH3AL	-
rs200269330	18	47350643	A	0.11	0.37	G	7.8e-09	0.21	intronic,intronic	MIR4527HG,MIR4527HG	-
rs28820282	18	40324889	A	0.05	0.32	G	3.0e-11	0.11	intergenic	-	4.6e-12
rs28862998	18	40324887	G	0.05	0.32	A	5.1e-11	0.12	intergenic	-	7.0e-12
rs376545576	18	47351426	G	0.07	0.34	T	1.5e-09	0.16	intronic	MIR4527HG	2.0e-16
rs1651881	19	878805	T	0.37	0.06	C	9.5e-14	8.92	regulatory,intronic	MED16	3.7e-26
rs9917044	19	52799689	C	0.07	0.45	T	3.7e-16	0.1	synonymous	ZNF28	-
20_28816939_G_A	20	28816939	G	0.49	0.19	A	2.1e-10	4.13	intergenic	-	-
20_28822113_G_A	20	28822113	A	0.51	0.18	G	2.1e-12	4.84	intergenic	-	-
20_29327446_G_T	20	29327446	T	0.55	0.19	G	5.8e-14	5.32	regulatory,downstream,regulatory,downstream	DUX4L33,DUX4L33	-
20_29410654_C_A	20	29410654	A	0.55	0.16	C	3.0e-16	6.38	regulatory,noncoding_change,downstream	DUX4L34,FRG2EP	-
rs203370	20	57661985	C	0.5	0.07	T	2.5e-21	12.38	regulatory,intronic	PMEPA1	9.8e-55
rs56311609	21	39975110	T	0.34	0.06	A	2.6e-12	8.78	intergenic,intergenic	-	-
