## Supplementary material for "Whole-genome sequencing in Galicia reveals male-biased pre-Islamic North African ancestry, subtle population structure, and micro-geographic patterns of disease risk": Table S2

### Sheet: Table S2
Table S2. ROH statistics computed on worldwide datasets.
	Population dataset
ROH statistics and P-values	IBS	GAL	GBR	FRA	SAR	BAS	CEU	TSI	DRU	BED	PAL	MOZ	YRI	LWK	CHB	JPT
IROH<1.5Mbp Median	525.387	498.555	541.553	521.162	544.937	545.645	540.789	534.13	504.85	474.925	472.513	404.774	269.538	243.829	760.017	768.277
IROH<1.5Mbp Median (IQR)	525.387 (514.836, 539.651)	498.555 (490.673, 502.727)	541.553 (535.494, 551.806)	521.162 (513.284, 524.482)	544.937 (539.038, 556.488)	545.645 (534.948, 548.478)	540.789 (532.405, 548.261)	534.13 (527.341, 540.713)	504.85 (494.469, 514.394)	474.925 (446.589, 510.237)	472.513 (455.395, 479.172)	404.774 (386.909, 421.147)	269.538 (263.05, 274.462)	243.829 (236.637, 248.839)	760.017 (751.759, 767.224)	768.277 (759.929, 776.739)
IROH<1.5Mbp P-value against GAL	3.35e-26	-	1.44e-30	1.62e-14	1.49e-15	1.52e-13	1.31e-32	2.4e-33	0.000627	0.00253	1.23e-15	3.63e-15	6.45e-34	1.27e-32	3.26e-33	2.34e-33
IROH<1.5Mbp Significant P-value	TRUE*	-	TRUE*	TRUE*	TRUE*	TRUE*	TRUE*	TRUE*	TRUE*	TRUE*	TRUE*	TRUE*	TRUE*	TRUE*	TRUE*	TRUE*
nROH<1.5Mbp Median	2592	2504	2659	2619	2667	2650	2664	2639	2488.5	2290.5	2343	1976	1288.5	1191	3294	3300.5
nROH<1.5Mbp Median (IQR)	2592 (2543, 2632.5)	2504 (2462.5, 2533)	2659 (2635.5, 2691)	2619 (2590.5, 2642.5)	2667 (2634.75, 2697)	2650 (2614.5, 2670)	2664 (2628, 2696)	2639 (2615, 2679)	2488.5 (2408.75, 2529.75)	2290.5 (2146.75, 2354.75)	2343 (2273.25, 2370.25)	1976 (1905.5, 2004)	1288.5 (1269, 1320.25)	1191 (1167, 1207.5)	3294 (3262.5, 3328)	3300.5 (3266.75, 3318.5)
nROH<1.5Mbp P-value against GAL	5.8e-19	-	5.78e-30	1.94e-12	2.11e-14	6.55e-13	1.58e-31	4.26e-31	0.133	9.42e-20	3.14e-20	3.61e-15	6.41e-34	1.26e-32	3.25e-33	2.33e-33
nROH<1.5Mbp Significant P-value	TRUE*	-	TRUE*	TRUE*	TRUE*	TRUE*	TRUE*	TRUE*	FALSE	TRUE*	TRUE*	TRUE*	TRUE*	TRUE*	TRUE*	TRUE*
mROH<1.5Mbp Median	0.203	0.199	0.204	0.199	0.206	0.205	0.203	0.202	0.203	0.209	0.201	0.206	0.208	0.204	0.23	0.234
mROH<1.5Mbp Median (IQR)	0.203 (0.201, 0.206)	0.199 (0.197, 0.2)	0.204 (0.202, 0.206)	0.199 (0.197, 0.2)	0.206 (0.203, 0.207)	0.205 (0.204, 0.206)	0.203 (0.201, 0.205)	0.202 (0.2, 0.204)	0.203 (0.202, 0.207)	0.209 (0.205, 0.216)	0.201 (0.199, 0.205)	0.206 (0.203, 0.209)	0.208 (0.205, 0.211)	0.204 (0.201, 0.208)	0.23 (0.229, 0.232)	0.234 (0.232, 0.235)
mROH<1.5Mbp P-value against GAL	9.2e-19	-	4.34e-21	0.352	6.92e-14	4.76e-12	5.21e-18	2.87e-15	2.36e-12	2.36e-13	4.69e-07	1.66e-07	6.46e-30	1.84e-15	3.26e-33	2.34e-33
mROH<1.5Mbp Significant P-value	TRUE*	-	TRUE*	FALSE	TRUE*	TRUE*	TRUE*	TRUE*	TRUE*	TRUE*	TRUE*	TRUE*	TRUE*	TRUE*	TRUE*	TRUE*
IROH>=1.5Mbp Median	15.165	20.561	15.816	7.456	21.968	24.678	15.122	13.405	57.771	97.811	21.989	47.748	10.615	15.698	24.572	25.139
IROH>=1.5Mbp Median (IQR)	15.165 (11.72, 26.83)	20.561 (16.712, 28.446)	15.816 (12.063, 21.978)	7.456 (5.252, 10.463)	21.968 (16.439, 42.035)	24.678 (19.896, 31.896)	15.122 (10.779, 19.726)	13.405 (10.478, 17.182)	57.771 (12.698, 125.653)	97.811 (42.658, 146.74)	21.989 (10.04, 71.588)	47.748 (29.687, 78.798)	10.615 (7.445, 14.336)	15.698 (11.619, 19.072)	24.572 (19.911, 29.237)	25.139 (19.754, 31.865)
IROH>=1.5Mbp P-value against GAL	0.000925	-	0.000113	7.5e-10	0.321	0.124	2.33e-08	1.86e-11	0.000938	3.16e-09	0.839	7.31e-06	5.79e-20	8.43e-09	0.0224	0.00217
IROH>=1.5Mbp Significant P-value	TRUE*	-	TRUE*	TRUE*	FALSE	FALSE	TRUE*	TRUE*	TRUE*	TRUE*	FALSE	TRUE*	TRUE*	TRUE*	TRUE	TRUE*
nROH>=1.5Mbp Median	8	9	8	4	9	11	7	7	16	25	8.5	17	5	7	12	12
nROH>=1.5Mbp Median (IQR)	8 (6, 11)	9 (7, 11)	8 (6, 11)	4 (3, 5)	9 (7, 12.25)	11 (8.5, 12)	7 (6, 9)	7 (5, 8)	16 (6.25, 32.25)	25 (13.75, 37.75)	8.5 (5, 19.5)	17 (10.5, 24)	5 (4, 7)	7 (5, 9)	12 (10, 14.5)	12 (10, 16)
nROH>=1.5Mbp P-value against GAL	0.15	-	0.137	3.91e-09	0.504	0.0145	0.00179	1.35e-07	0.000767	4.98e-09	0.738	2.53e-06	1.29e-16	0.000136	1.25e-10	3.06e-13
nROH>=1.5Mbp Significant P-value	FALSE	-	FALSE	TRUE*	FALSE	TRUE	TRUE*	TRUE*	TRUE*	TRUE*	FALSE	TRUE*	TRUE*	TRUE*	TRUE*	TRUE*
mROH>=1.5Mbp Median	2.132	2.432	2.018	1.878	2.77	2.294	1.979	2.018	3.655	3.702	2.951	2.986	1.977	2.061	2.006	2.005
mROH>=1.5Mbp Median (IQR)	2.132 (1.923, 2.368)	2.432 (2.152, 2.842)	2.018 (1.898, 2.184)	1.878 (1.78, 2.015)	2.77 (2.301, 3.526)	2.294 (2.109, 2.812)	1.979 (1.86, 2.167)	2.018 (1.862, 2.296)	3.655 (2.294, 4.139)	3.702 (2.818, 4.063)	2.951 (2.31, 3.893)	2.986 (2.485, 3.383)	1.977 (1.828, 2.165)	2.061 (1.913, 2.3)	2.006 (1.917, 2.115)	2.005 (1.907, 2.144)
mROH>=1.5Mbp P-value against GAL	5.25e-08	-	1.25e-12	3e-08	0.115	0.471	2.7e-15	1.04e-11	0.000605	9.81e-08	0.0172	0.00647	4.46e-15	1.49e-10	2.71e-17	1.15e-16
mROH>=1.5Mbp Significant P-value	TRUE*	-	TRUE*	TRUE*	FALSE	FALSE	TRUE*	TRUE*	TRUE*	TRUE*	TRUE	TRUE	TRUE*	TRUE*	TRUE*	TRUE*
FROH Median	0.005	0.007	0.006	0.003	0.008	0.009	0.005	0.005	0.021	0.035	0.008	0.017	0.004	0.006	0.009	0.009
FROH Median (IQR)	0.005 (0.004, 0.01)	0.007 (0.006, 0.01)	0.006 (0.004, 0.008)	0.003 (0.002, 0.004)	0.008 (0.006, 0.015)	0.009 (0.007, 0.011)	0.005 (0.004, 0.007)	0.005 (0.004, 0.006)	0.021 (0.005, 0.045)	0.035 (0.015, 0.053)	0.008 (0.004, 0.026)	0.017 (0.011, 0.028)	0.004 (0.003, 0.005)	0.006 (0.004, 0.007)	0.009 (0.007, 0.01)	0.009 (0.007, 0.011)
FROH P-value against GAL	0.000925	-	0.000113	7.5e-10	0.321	0.124	2.33e-08	1.86e-11	0.000938	3.16e-09	0.839	7.31e-06	5.79e-20	8.43e-09	0.0224	0.00217
FROH Significant P-value	TRUE*	-	TRUE*	TRUE*	FALSE	FALSE	TRUE*	TRUE*	TRUE*	TRUE*	FALSE	TRUE*	TRUE*	TRUE*	TRUE	TRUE*
