## Supplementary material for "Whole-genome sequencing in Galicia reveals male-biased pre-Islamic North African ancestry, subtle population structure, and micro-geographic patterns of disease risk": Table S3

### Sheet: Table S3
Table S3. F-statistics analysis conducted on European ancestry datasets.
Population dataset	Fhet (median)	Fhet (median [IQR])	Fhat1 (median)	Fhat1 (median [IQR])	Fhat2 (median)	Fhat2 (median [IQR])	Fhat3 (median)	Fhat3 (median [IQR])
BAS	0.008	0.008 (0.003, 0.012)	0.018	0.018 (0.015, 0.022)	0.005	0.005 (0.002, 0.01)	0.012	0.012 (0.009, 0.016)
CEU	0.003	0.003 (0, 0.007)	-0.001	-0.001 (-0.005, 0.001)	0.004	0.004 (0.001, 0.008)	0.001	0.001 (-0.001, 0.004)
FRA	-0.008	-0.008 (-0.012, -0.003)	0.007	0.007 (0.004, 0.013)	-0.009	-0.009 (-0.013, -0.005)	-0.002	-0.002 (-0.004, 0.003)
GAL	0.005	0.005 (0.001, 0.008)	0.012	0.012 (0.008, 0.015)	0.004	0.004 (-0.001, 0.007)	0.008	0.008 (0.005, 0.011)
GBR	0.006	0.006 (0.003, 0.009)	-0.001	-0.001 (-0.004, 0.004)	0.007	0.007 (0.004, 0.011)	0.004	0.004 (0.001, 0.006)
IBS	0.003	0.003 (-0.001, 0.008)	0.001	0.001 (-0.002, 0.007)	0.004	0.004 (-0.001, 0.009)	0.002	0.002 (0, 0.006)
SAR	0.013	0.013 (0.009, 0.02)	0.027	0.027 (0.021, 0.034)	0.012	0.012 (0.005, 0.018)	0.019	0.019 (0.013, 0.026)
TSI	0.001	0.001 (-0.001, 0.005)	0.001	0.001 (-0.002, 0.005)	0.003	0.003 (0, 0.007)	0.002	0.002 (0, 0.005)
P-values againts GAL
Population dataset	Fhet	Fhet_sig	Fhat1	Fhat1_sig	Fhat2	Fhat2_sig	Fhat3	Fhat3_sig
FRA	6.4e-10	TRUE*	0.00958	TRUE	7.5e-10	TRUE*	7.23e-09	TRUE*
CEU	0.047	TRUE	3.83e-26	TRUE*	0.473	FALSE	6.66e-17	TRUE*
TSI	3.28e-05	TRUE*	1.88e-21	TRUE*	0.771	FALSE	5.32e-13	TRUE*
IBS	0.0637	FALSE	2.72e-16	TRUE*	0.775	FALSE	5.28e-09	TRUE*
GBR	0.203	FALSE	2.53e-21	TRUE*	0.000268	TRUE*	2.65e-08	TRUE*
BAS	0.111	FALSE	1.82e-05	TRUE*	0.189	FALSE	0.000616	TRUE*
SAR	5.83e-06	TRUE*	3.24e-10	TRUE*	5.4e-05	TRUE*	2.32e-09	TRUE*
